# Elevated Hoxb5b expands vagal neural crest pool and blocks enteric neuronal development in zebrafish

**DOI:** 10.1101/2021.10.28.466356

**Authors:** Aubrey G. Adam Howard, Aaron C. Nguyen, Joshua Tworig, Priya Ravisankar, Eileen W. Singleton, Can Li, Grayson Kotzur, Joshua S. Waxman, Rosa. A. Uribe

## Abstract

Neural crest cells (NCCs) are a migratory, transient, and multipotent stem cell population essential to vertebrate embryonic development, contributing to numerous cell lineages in the adult organism. While great strides have been made in elucidating molecular and cellular events that drive NCC specification, comprehensive knowledge of the genetic factors that orchestrate NCC developmental programs is still far from complete. We discovered that elevated Hoxb5b levels promoted an expansion of zebrafish NCCs, which persisted throughout multiple stages of development. Correspondingly, elevated Hoxb5b also specifically expanded expression domains of the vagal NCC markers *foxd3* and *phox2bb*. Increases in NCCs were most apparent after pulsed ectopic Hoxb5b expression at early developmental stages, rather than later during differentiation stages, as determined using a novel transgenic zebrafish line. The increase in vagal NCCs early in development led to supernumerary Phox2b^+^ enteric neural progenitors, while leaving many other NCC-derived tissues without an overt phenotype. Surprisingly, these NCC-derived enteric progenitors failed to expand properly into sufficient quantities of enterically fated neurons and stalled in the gut tissue. These results suggest that while Hoxb5b participates in vagal NCC development as a driver of progenitor expansion, the supernumerary, ectopically localized NCC fail to initiate expansion programs in timely fashion in the gut. All together, these data point to a model in which Hoxb5b regulates NCCs both in a tissue specific and temporally restricted manner.
