## Supplementary material for "Elevated Hoxb5b expands vagal neural crest pool and blocks enteric neuronal development in zebrafish": Table 1

### Sheet: Sheet1
Table 1: Summary of Statistical Tests
Figure	Panel	Condition	Age	Comparison to Control	Test	p-value
2	E	norm area POD Crestin+ stain	32hpf	vp16-hoxb5b	T-test	7.752e-07
2	E	norm area POD Crestin+ stain	50hpf	vp16-hoxb5b	T-test	0.001137
3	E	norm area POD foxd3+ stain	32hpf	vp16-hoxb5b	Welch's T-test	0.00571
3	F	norm area hindbrain Phox2bb+ stain	32hpf	vp16-hoxb5b	Welch's T-test	0.01382
3	G	norm area POD phox2bb+ stain	32hpf	vp16-hoxb5b	Welch's T-test	0.005632
3	O	POD phox2b+ cells	32hpf	15pg vp16-hoxb5b	T-test	3.03e-05
3	O	POD phox2b+ cells	32hpf	30pg vp16-hoxb5b	T-test	2.605e-05
4	I	norm area POD Crestin+ stain	HS 14|24hpf	hsp70:GFP-hoxb5b+	T-test	0.2337
4	J	norm area POD Crestin+ stain	HS 22|26hpf	hsp70:GFP-hoxb5b+	T-test	0.1125
5	E	# total Enteric Phox2b+ cells	50hpf	15pg vp16-hoxb5b	T-test	2.834e-05
5	E	# total Enteric Phox2b+ cells	50hpf	30pg vp16-hoxb5b	Welch's T-test	0.00318
5	F	# POD phox2b+ cells	50hpf	15pg vp16-hoxb5b	Wilcoxon Test	0.00328
5	F	# POD phox2b+ cells	50hpf	30pg vp16-hoxb5b	Kruskal-Wallis Test	0.00068
5	J	# Total Kaede+ cells	3dpf	15pg vp16-hoxb5b	T-test	0.00011
5	J	# Total Kaede+ cells	3dpf	30pg vp16-hoxb5b	T-test	4.09e-05
5	K	# Total Elavl3/4+ cells	3dpf	15pg vp16-hoxb5b	T-test	0.001352
5	K	# Total Elavl3/4+ cells	3dpf	30pg vp16-hoxb5b	T-test	0.0001042
5	L	Copositive Elavl3/4+/Kaede+ cells of Total Kaede+ cells	3dpf	15pg vp16-hoxb5b	Wilcoxon Test	0.1282
5	L	Copositive Elavl3/4+/Kaede+ cells of Total Kaede+ cells	3dpf	30pg vp16-hoxb5b	T-test	0.102
5S	I	# Gut Restricted Phox2b+ Cells	50hpf	15pg vp16-hoxb5b	T-test	9.915e-05
5S	I	# Gut Restricted Phox2b+ Cells	50hpf	30pg vp16-hoxb5b	Welch's T-test	0.000404
5S	J	Cell Fraction, POD Localized	50hpf	15pg vp16-hoxb5b	T-test	0.2515
5S	J	Cell Fraction, POD Localized	50hpf	30pg vp16-hoxb5b	T-test	0.3673
5S	J	Cell Fraction, Gut Localized	50hpf	15pg vp16-hoxb5b	Wilcoxon Test	0.2306
5S	J	Cell Fraction, Gut Localized	50hpf	30pg vp16-hoxb5b	T-test	0.3496
6	H	elavl3/4+ cells	HS14|3dpf	hsp70:GFP-hoxb5b+	T-test	0.000232
6	H	elavl3/4+ cells	HS21|3dpf	hsp70:GFP-hoxb5b+	T-test	0.001684
6	H	elavl3/4+ cells	HS48|3dpf	hsp70:GFP-hoxb5b+	T-test	0.5813
7	C	# GFP+ cells	63hpf	Enteric GFP+	T-test	0.2619
7	C	# Phox2b+ cells	63hpf	Enteric Phox2b+	T-test	0.7896
7	D	Fraction Phox2b+ copositive sox10:GFP cells	63hpf	15pg vp16-hoxb5b	T-test	0.1253
